# Bacterial communities of *Aedes aegypti* mosquitoes differ between crop and midgut tissues

**DOI:** 10.1101/2022.08.31.506054

**Authors:** Luis E. Martinez Villegas, James Radl, George Dimopoulos, Sarah M. Short

## Abstract

Microbiota studies of *Aedes aegypti* and other mosquitoes generally focus on the bacterial communities found in adult female midguts. However, other compartments of the digestive tract maintain communities of bacteria which remain almost entirely unstudied. For example, the Dipteran crop stores nectar and other sugars, but few studies have looked at the microbiome of crops in mosquitoes, and only a single previous study has investigated the crop in *Ae. aegypti*. In this study, we used both culture-dependent and culture-independent methods to compare the bacterial communities in midguts and crops of laboratory-reared *Ae. aegypti*. Both methods revealed a trend towards higher abundance, but also higher variability, of bacteria in the midgut than the crop. When present, bacteria from the genus *Elizabethkingia* (family Weeksellaceae) dominated midgut bacterial communities. In crops, we found a higher diversity of bacteria, and these communities were generally dominated by acetic acid bacteria (family Acetobacteriaceae) from the genera *Tanticharoenia* and *Asaia*. These three taxa drove significant community structure differences between the tissues. We used FAPROTAX to predict the metabolic functions of these communities and found that crop bacterial communities were significantly more likely to contain bacteria capable of methanol oxidation and methylotrophy. Both the presence of acetic acid bacteria (which commonly catabolize sugar to produce acetic acid) and the functional profile that includes methanol oxidation (which is correlated with bacteria found with natural sources like nectar) may relate to the presence of sugar in the crop. A better understanding of what bacteria are present in the digestive tract of mosquitoes and how these communities assemble will inform how the microbiota impacts mosquito physiology and the full spectrum of functions provided by the microbiota. It may also facilitate better methods of engineering the mosquito microbiome for vector control or prevention of disease transmission.

**Author summary:** Bacteria inside mosquitoes’ guts have been found to have an impact on mosquito life history traits (such as longevity and fecundity) as well as their susceptibility to infection by human pathogens. Engineering these communities may provide an effective and safe way to control mosquitoes and reduce the impact of the pathogens they spread. In this work, we assayed the bacteria found in midgut and crop tissues of a medically important mosquito, *Aedes aegypti*. Our results show that these tissues harbor communities of bacteria that differ in composition and function and vary in abundance. Experiments like ours are important to better understand where bacteria are found in an insect’s body and how these communities assemble. This knowledge may help future researchers more successfully engineer bacterial communities in mosquitoes.
