## Supplementary File 1_Raw data for "Bacterial communities of *Aedes aegypti* mosquitoes differ between crop and midgut tissues"

### Sheet: Figure1-qPCR
SampleNo	tissue	poolorsinglemg	overalltrt	rep	sampleID	samplered	avgcopynumperul	logcopynumperul
1	crop	p	cropp	1	CR1	C-pool-1	9515.68	3.97844
2	crop	p	cropp	2	CR2	C-pool-2	7407.49	3.86967
3	crop	p	cropp	3	CR3	C-pool-3	15911.2	4.2017
4	midgut	p	midgutp	1	MG1	M-pool-1	111584	5.0476
5	midgut	p	midgutp	2	MG2	M-pool-2	153860	5.18713
6	midgut	p	midgutp	3	MG3	M-pool-3	45220.8	4.65534
7	crop	s	crops	1	CRS1	C-sing-1	632.84	2.80129
8	crop	s	crops	2	CRS2	C-sing-2	619.876	2.7923
9	crop	s	crops	3	CRS3	C-sing-3	785.557	2.89518
10	crop	s	crops	4	CRS4	C-sing-4	549.495	2.73996
11	crop	s	crops	5	CRS5	C-sing-5	593.096	2.77313
12	midgut	s	midguts	1	MGS1	M-sing-1	138.172	2.14042
13	midgut	s	midguts	2	MGS2	M-sing-2	301.874	2.47983
14	midgut	s	midguts	3	MGS3	M-sing-3	23977.8	4.37981
15	midgut	s	midguts	4	MGS4	M-sing-4	8672.27	3.93813
16	midgut	s	midguts	5	MGS5	M-sing-5	46.2157	1.66479

### Sheet: Figs2,4-TSACounts
	Individual	Asaia	Elizabethkingia	Enterobacteriaceae1	Enterobacteriaceae2	Phyllobacterium
midgut	1	0	11058824	0	0	0
midgut	2	0	4941176	0	188.235	0
midgut	3	0	4235294	0	0	0
midgut	4	282.353	0	0	0	0
midgut	5	0	3529412	0	47.0588	0
midgut	6	0	3764706	0	0	0
midgut	7	0	0	0	0	0
midgut	8	0	17176471	0	4235.29	0
crop	1	282.353	2400	0	0	0
crop	2	7058.82	23576.5	23.5294	0	0
crop	3	0	1200	0	0	0
crop	4	8117.65	70.5882	0	0	0
crop	5	541.177	47.0588	0	0	0
crop	6	8211.76	305.882	0	0	0
crop	7	70.5882	0	0	0	0
crop	8	47.0588	352.941	0	0	564.706

### Sheet: Figs2,4-M9Counts
	Individual	Asaia	Elizabethkingia	Enterobacteriaceae1	Enterobacteriaceae2	Phyllobacterium	Pseudomonas	Tanticharoenia	Variovorax
midgut	1	23.5294	6588235	0	0	0	0	0	0
midgut	2	894.118	6588235	117.647	0	0	0	0	0
midgut	3	0	8000000	0	0	0	0	0	0
midgut	4	258.824	0	0	0	0	0	0	0
midgut	5	0	3294118	47.0588	0	0	0	0	0
midgut	6	3317.65	9647059	0	0	47.0588	23.5294	0	0
midgut	7	23.5294	0	0	0	70.5882	0	0	0
midgut	8	23.5294	12943341	3294.12	0	0	0	0	141.177
crop	1	117.647	2023.53	0	0	0	94.1176	211.765	0
crop	2	9411.76	14117.6	0	0	0	23.5294	3976.47	0
crop	3	23.5294	1176.47	0	0	0	0	23.5294	0
crop	4	6823.53	0	0	0	47.0588	23.5294	3364.71	0
crop	5	447.059	47.0588	0	47.0588	164.706	0	2588.24	0
crop	6	6352.94	117.647	0	0	94.1176	0	2094.12	0
crop	7	23.5294	0	0	0	164.706	0	1764.71	23.5294
crop	8	70.5882	211.765	0	0	352.941	0	94.1176	0

### Sheet: Fig4-SequenceIDs
Media	Isolate ID	Taxon ID	Sequence
TSA	t1	Elizabethkingia	GCTACACATGCAAGCCGAGCGGTAGATTACTTTCGGGTAATTGAGAGCGGCGTACGGGTGCGGAACACGTGTGCAACCTGCCTTTATCAGGGGGATAGCCTTTCGAAAGGAAGATTAATACCCCATAATATATTATTCGGCATCGGGTGATATTGAAAACTACGGTGGATAGAGATGGGCACGCGCAAGATTAGCTAGTTGGTGAGGTAACGGCTCACCAAGGCGACGATCTTTAGGGGGCCTGAGAGGGTGATCCCCCACACTGGTACTGAGACACGGACCAGACTCCTACGGGAGGCAGCAGTGAGGAATATTGGACAATGGGTGGAAGCCTGATCCAGCCATCCCGCGTGCAGGAAGACGGCCCTATGGGTTGTAAACTGCTTTTATCTGGGGATA…
TSA	t2	Asaia	TGCAAGTCGCACGGACCTTTCGGGGTGAGTGGCGGACGGGTGAGTATCGCGTAGGGATCTATCCACGGGTGGGGGATAACATCGGGAAACTGGTGCTAATACCGCATGATACCTGAGGGTCAAAGGCGCAAGTCGCCTGTGGAGGAGCCTGCGTTCGATTAGCTTGTTGGTGGGGTAAAGGCCTACCAAGGCGATGATCGATAGCTGGTCTGAGAGGATGATCAGCCACACTGGGACTGAGACACGGCCCAGACTCCTACGGGAGGCAGCAGTGGGGAATATTGGACAATGGGCGAAAGCCTGATCCAGCAATGCCGCGTGTGTGAAGAAGGTCTTCGGATTGTAAAGCACTTTCGACGGGGACGATGATGACGGTACCCGTAGAAGAAGCCCCGGCTA…
TSA	t3	Enterobacteriaceae	CACTTTCAGCGGGGAGGAAGGCAATACGGTTAATAACCGTGTTGATTGACGTTACCCGCAGAAGAAGCACCGGCTAACTCCGTGCCAGCAGCCGCGGTAATACGGAGGGTGCAAGCGTTAATCGGAATTACTGGGCGTAAAGCGCACGCAGGCGGTCTGTCAAGTCGGATGTGAAATCCCCGGGCTCAACCTGGGAACTGCATTCGAAACTGGCAGGCTTGAGTCTTGTAGAGGGGGGTAGAATTCCAGGTGTAGCGGTGAAATGCGTAGAGATCTGGAGGAATACCGGTGGCGAAGGCGGCCCCCTGGACAAAGACTGACGCTCAGGTGCGAAAGCGTGGGGAGCAAACAGGATTAGATACCCTGGTAGTCCACGCCGTAAACGATGTCGACTTGGAG…
TSA	t4	Elizabethkingia	CGGGGGCCCGCACAAGCGGTGGAGCATGTGGTTTAATTNNATGATACGCGAGGAACCTTACCAAGACTTAAATGGGAAATGACAGCTTTAGAAATAGAGTTTTCTTCGGACATTTTTCAAGGTGCTGCATGGTTGTCGTCAGCTCGTGCCGTGAGGTGTTAGGTTAAGTCCTGCAACGAGCGCAACCCCTGTCACTAGTTGCTAACATTAAGTTGAGGACTCTAGTGAGACTGCCTACGCAAGTAGAGAGGAAGGTGGGGATGACGTCAAATCATCACGGCCCTTACGTCTTGGGCCACACACGTGCTACAATGGCCGGTACAGAGGGCAGCTACCTAGTGATAGGATGCAAATCTCGAAAGCCGGTCTCAGTTCGGATTGGAGTCTGCAACTCGACTC…
TSA	t5	Elizabethkingia	CTGGTAGTCCACGCCGTAAACGATGATTACTCGTTTTTGGGTTTAATGATTCAGAGACTAAGCGAAAGTGATAAGTAATCCACCTGGGGAGTACGTTCGCAAGAATGAAACTCAAAGGAATTGACGGGGGCCCGCACAAGCGGTGGAGCATGTGGTTTAATTCGATGATACGCGAGGAACCTTACCAAGACTTAAATGGGAAATGACAGCTTTAGAAATAGAGTTTTCTTCGGACATTTTTCAAGGTGCTGCATGGTTGTCGTCAGCTCGTGCCGTGAGGTGTTAGGTTAAGTCCTGCAACGAGCGCAACCCCTGTCACTAGTTGCTAACATTAAGTTGAGGACTCTAGTGAGACTGCCTACGCAAGTAGAGAGGAAGGTGGGGATGACGTCAAATCAT…
TSA	t6	Asaia	TGCAAGTCGCACGGACCTTTCGGGGTGAGTGGCGGACGGGTGAGTAACGCGTAGGGATCTATCCACGGGTGGGGGATAACACCGGGAAACTGGTGCTAATACCGCATGATACCTGAGGGTCAAAGGCGCGAGTCGCCTGTGGAGGAGCCTGCGTTCGATTAGCTTGTTGGTGGGGTAAAGGCCTACCAAGGCGATGATCGATAGCTGGTCTGAGAGGATGATCAGCCACACTGGGACTGAGACACGGCCCAGACTCCTACGGGAGGCAGCAGTGGGGAATATTGGACAATGGGCGAAAGCCTGATCCAGCAATGCCGCGTGTGTGAAGAAGGTCTTCGGATTGTAAAGCACTTTCGACGGGGACGATGATGACGGTACCCGTAGAAGAAGCCCCGGCTA…
TSA	t7	Phyllobacterium	ATGCAAGTCGAGCGCCCCGCAAGGGGAGCGGCAGACGGGTGAGTAACGCGTGGGAATCTACCCATCTCTACGGAATAACGCATGGAAACGTGTGCTAATACCGTATACGTCCTTCGGGAGAAAGATTTATCGGAGATGGATGAGCCCGCGTTGGATTAGCTAGTTGGTGGGGTAAAGGCCTACCAAGGCGACGATCCATAGCTGGTCTGAGAGGATGATCAGCCACACTGGGACTGAGACACGGCCCAGACTCCTACGGGAGGCAGCAGTGGGGAATATTGGACAATGGGCGCAAGCCTGATCCAGCCATGCCGCGTGAGTGATGAAGGCCCTAGGGTTGTAAAGCTCTTTCACCGGTGAAGATAATGACGGTAACCGGAGAAGAAGCCCCGGCTAACT…
TSA	t8	Enterobacteriaceae	CACGCGGTGAGCTTGCTCCTGGGTGACGAGCGGCGGACGGGTGAGTAATGTCTGGGGATCTGCCTGATGGAGGGGGATAACTACTGGAAACGGTAGCTAATACCGCATAACGTCGCAAGACCAAAGAGGGGGACCTTCGGGCCTCTTGCCATCAGATGAACCCAGATGGGATTAGCTAGTAGGTGGGGTAATGGCTCACCTAGGCGACGATCCCTAGCTGGTCTGAGAGGATGACCAGCCACACTGGAACTGAGACACGGTCCAGACTCCTACGGGAGGCAGCAGTGGGGAATATTGCACAATGGGCGCAAGCCTGATGCAGCCATGCCGCGTGTATGAAGAAGGCCTTCGGGTTGTAAAGTACTTTCAGCGAGGAGGAAGGCATTAAGGTTAATAACC…
M9	m1	Pseudomonas	AGAGAAGCTTGCTTCTCTTGAGAGCGGCGGACGGGTGAGTAATGCCTAGGAATCTGCCTGGTAGTGGGGGATAACGTTCGGAAACGAACGCTAATACCGCATACGTCCTACGGGAGAAAGCAGGGGACCTTCGGGCCTTGCGCTATCAGATGAGCCTAGGTCGGATTAGCTAGTTGGTGGGGTAATGGCTCACCAAGGCGACGATCCGTAACTGGTCTGAGAGGATGATCAGTCACACTGGAACTGAGACACGGTCCAGACTCCTACGGGAGGCAGCAGTGGGGAATATTGGACAATGGGCGAAAGCCTGATCCAGCCATGCCGCGTGTGTGAAGAAGGTCTTCGGATTGTAAAGCACTTTAAGTTGGGAGGAAGGGCCATTACCTAATACGTGATGGT…
M9	m2	Phyllobacterium	TTACCATGCAAGTCGAGCGCCCCGCAAGGGGAGCGGCAGACGGGTGAGTAACGCGTGGGAATCTACCCATCTCTACGGAATAACGCATGGAAACGTGTGCTAATACCGTATACGTCCTTCGGGAGAAAGATTTATCGGAGATGGATGAGCCCGCGTTGGATTAGCTAGTTGGTGGGGTAAAGGCCTACCAAGGCGACGATCCATAGCTGGTCTGAGAGGATGATCAGCCACACTGGGACTGAGACACGGCCCAGACTCCTACGGGAGGCAGCAGTGGGGAATATTGGACAATGGGCGCAAGCCTGATCCAGCCATGCCGCGTGAGTGATGAAGGCCCTAGGGTTGTAAAGCTCTTTCACCGGTGAAGATAATGACGGTAACCGGAGAAGAAGCCCCGGC…
M9	m3	Asaia	TGCAGTCGCACGGACCTTTCGGGGTGAGTGGCGGACGGGTGAGTATCGCGTAGGGATCTATCCACGGGTGGGGGATAACATCGGGAAACTGGTGCTAATACCGCATGATACCTGAGGGTCAAAGGCGCAAGTCGCCTGTGGAGGAGCCTGCGTTCGATTAGCTTGTTGGTGGGGTAAAGGCCTACCAAGGCGATGATCGATAGCTGGTCTGAGAGGATGATCAGCCACACTGGGACTGAGACACGGCCCAGACTCCTACGGGAGGCAGCAGTGGGGAATATTGGACAATGGGCGAAAGCCTGATCCAGCAATGCCGCGTGTGTGAAGAAGGTCTTCGGATTGTAAAGCACTTTCGACGGGGACGATGATGACGGTACCCGTAGAAGAAGCCCCGGCTAA…
M9	m4	Elizabethkingia	GCCGTAAACGATGATTACTCGTTTTTGGGTTTAATGATTCAGAGACTAAGCGAAAGTGATAAGTAATCCACCTGGGGAGTACGTTCGCAAGAATGAAACTCAAAGGAATTGACGGGGGCCCGCACAAGCGGTGGAGCATGTGGTTTAATTCGATGATACGCGAGGAACCTTACCAAGACTTAAATGGGAAATGACAGCTTTAGAAATAGAGTTTTCTTCGGACATTTTTCAAGGTGCTGCATGGTTGTCGTCAGCTCGTGCCGTGAGGTGTTAGGTTAAGTCCTGCAACGAGCGCAACCCCTGTCACTAGTTGCTAACATTAAGTTGAGGACTCTAGTGAGACTGCCTACGCAAGTAGAGAGGAAGGTGGGGATGACGTCAAATCATCACGGCCCTTAC…
M9	m5	Enterobacteriaceae	CTACCATGCAAGTCGAGCGGTAGCACGGGGAGCTTGCTCCTGGGTGACGAGCGGCGGACGGGTGAGTAATGTCTGGGGATCTGCCTGATGGAGGGGGATAACTACTGGAAACGGTAGCTAATACCGCATAACGTCGCAAGACCAAAGAGGGGGACCTTCGGGCCTCTTGCCATCAGATGAACCCAGATGGGATTAGCTAGTAGGTGGGGTAATGGCTCACCTAGGCGACGATCCCTAGCTGGTCTGAGAGGATGACCAGCCACACTGGAACTGAGACACGGTCCAGACTCCTACGGGAGGCAGCAGTGGGGAATATTGCACAATGGGCGCAAGCCTGATGCAGCCATGCCGCGTGTATGAAGAAGGCCTTCGGGTTGTAAAGTACTTTCAGCGAGGAGG…
M9	m6	Asaia	CTCATTACTGACGCTGAGGCGCGAAAGCGTGGGGAGCAAACAGGATTAGATACCCTGGTAGTCCACGCTGTAAACGATGTGTGCTGGATGTTGGGTAACTTAGTTACTCAGTGTCGAAGCTAACGCGCTAAGCACACCGCCTGGGGAGTACGGCCGCAAGGTTGAAACTCAAAGGAATTGACGGGGGCCCGCACAAGCGGTGGAGCATGTGGTTTAATTCGAAGCAACGCGCAGAACCTTACCAGGGCTTGACATGGGGAGGCTGTATCCAGAGATGGGTATTTCCCGCAAGGGACCTCCTGCACAGGTGCTGCATGGCTGTCGTCAGCTCGTGTCGTGAGATGTTGGGTTAAGTCCCGCAACGAGCGCAACCCTCGCCTTTAGTTGCCAGCATGTTTG…
M9	m7	Elizabethkingia	AGCGAACAGGATTAGATACCCTGGTAGTCCACGCCGTAAACGATGATTACTCGTTTTTGGGTTTAATGATTCAGAGACTAAGCGAAAGTGATAAGTAATCCACCTGGGGAGTACGTTCGCAAGAATGAAACTCAAAGGAATTGACGGGGGCCCGCACAAGCGGTGGAGCATGTGGTTTAATTCGATGATACGCGAGGAACCTTACCAAGACTTAAATGGGAAATGACAGCTTTAGAAATAGAGTTTTCTTCGGACATTTTTCAAGGTGCTGCATGGTTGTCGTCAGCTCGTGCCGTGAGGTGTTAGGTTAAGTCCTGCAACGAGCGCAACCCCTGTCACTAGTTGCTAACATTAAGTTGAGGACTCTAGTGAGACTGCCTACGCAAGTAGAGAGGAAGG…
M9	m8	Tanticharoenia	GCTTACNATGCAAGTCGCACGNACCTTTCGGGGTTAGTGGCGGACGGGTGAGTAACGCGTAGGTATCTATCCATGGGTGGGGGACAACTCTGGGAAACTGGAGCTAATACCGCATGACACCTGAGGGTCAAAGGCGCAAGTCGCCTGTGGAGGAGCCTGCGTTCGATTAGCTTGTTGGTGGGGTAAAGGCCTACCAAGGCGATGATCGATAGCTGGTCTGAGAGGATGATCAGCCACACTGGGACTGAGACACGGCCCAGACTCCTACGGGAGGCAGCAGTGGGGAATATTGGACAATGGGGGAAACCCTGATCCAGCAATGCCGCGTGTGTGAAGAAGGTCTTCGGATTGTAAAGCACTTTCGTCAGGGACGATGATGACGGTACCTGAAGAAGAAGC…
M9	m9	Pseudomonas	AGTCGAGCGGTAGAGAGAAGCTTGCTTCTCTTGAGAGCGGCGGACGGGTGAGTAATGCCTAGGAATCTGCCTGGTAGTGGGGGATAACGTTCGGAAACGAACGCTAATACCGCATACGTCCTACGGGAGAAAGCAGGGGACCTTCGGGCCTTGCGCTATCAGATGAGCCTAGGTCGGATTAGCTAGTTGGTGGGGTAATGGCTCACCAAGGCGACGATCCGTAACTGGTCTGAGAGGATGATCAGTCACACTGGAACTGAGACACGGTCCAGACTCCTACGGGAGGCAGCAGTGGGGAATATTGGACAATGGGCGAAAGCCTGATCCAGCCATGCCGCGTGTGTGAAGAAGGTCTTCGGATTGTAAAGCACTTTAAGTTGGGAGGAAGGGCCATTACCT…
M9	m10	Enterobacteriaceae	TTCAGCGGGGAGGAAGGCNANTCGGTTAATAACCGTGTTGATTGACGTTACCCGCAGAAGAAGCACCGGCTAACTCCGTGCCAGCAGCCGCGGTAATACGGAGGGTGCAAGCGTTAATCGGAATTACTGGGCGTAAAGCGCACGCAGGCGGTCTGTCAAGTCGGATGTGAAATCCCCGGGCTCAACCTGGGAACTGCATTCGAAACTGGCAGGCTTGAGTCTTGTAGAGGGGGGTAGAATTCCAGGTGTAGCGGTGAAATGCGTAGAGATCTGGAGGAATACCGGTGGCGAAGGCGGCCCCCTGGACAAAGACTGACGCTCAGGTGCGAAAGCGTGGGGAGCAAACAGGATTAGATACCCTGGTAGTCCACGCCGTAAACGATGTCGACTTGGAGGTTG…
M9	m11	Variovorax	GGTACNGNNATGCAAGTCGNNNGGCAGCGCGGGAGCAATCCTGGCGGCGAGTGGCGAACGGGTGAGTAATACATCGGAACGTGCCCAATCGTGGGGGATAACGCAGCGAAAGCTGTGCTAATACCGCATACGATCTACGGATGAAAGCAGGGGATCGCAAGACCTTGCGCGAATGGAGCGGCCGATGGCAGATTAGGTAGTTGGTGAGGTAAAGGCTCACCAAGCCTTCGATCTGTAGCTGGTCTGAGAGGACGACCAGCCACACTGGGACTGAGACACGGCCCAGACTCCTACGGGAGGCAGCAGTGGGGAATTTTGGACAATGGGCGAAAGCCTGATCCAGCCATGCCGCGTGCAGGATGAAGGCCTTCGGGTTGTAAACTGCTTTTGTACGGAACG…

### Sheet: 16SampliconHTSeqSampleData
Sample_Name	SampleNo	tissue	poolorsinglemg	Sample_ID	Extraction_Date	PCR_Run_ID	PCR_Notes	Sequenced?	Total_Reads
Seq2SMS1	1	crop	p	SMSSeq2amplicon16SG05	2018-05-30	RID000365	30 cycles	yes	13078
Seq2SMS2	2	crop	p	SMSSeq2amplicon16SG06	2018-05-30	RID000382	35 cycles	yes	59468
Seq2SMS3	3	crop	p	SMSSeq2amplicon16SG07	2018-05-30	RID000365	30 cycles	yes	17865
Seq2SMS4	4	midgut	p	SMSSeq2amplicon16SG08	2018-05-30	RID000365	30 cycles	yes	71788
Seq2SMS5	5	midgut	p	SMSSeq2amplicon16SG09	2018-05-30	RID000365	30 cycles	yes	70274
Seq2SMS6	6	midgut	p	SMSSeq2amplicon16SG10	2018-05-30	RID000365	30 cycles	yes	28458
Seq2SMS7	7	crop	s	SMSSeq2amplicon16SG11	2018-05-30	RID000382	35 cycles	yes	74984
Seq2SMS8	8	crop	s	SMSSeq2amplicon16SG12	2018-05-30	RID000382	35 cycles	yes	67963
Seq2SMS9	9	crop	s	SMSSeq2amplicon16SH01	2018-05-30	RID000382	35 cycles	yes	66102
Seq2SMS10	10	crop	s	SMSSeq2amplicon16SH02	2018-05-30	RID000382	35 cycles	yes	72491
Seq2SMS11	11	crop	s	SMSSeq2amplicon16SH03	2018-05-30	RID000382	35 cycles	yes	74651
Seq2SMS12	12	midgut	s	SMSSeq2amplicon16SH04	2018-05-30	RID000382	35 cycles	no	NA
Seq2SMS13	13	midgut	s	SMSSeq2amplicon16SH05	2018-05-30	RID000382	35 cycles	yes	51464
Seq2SMS14	14	midgut	s	SMSSeq2amplicon16SH06	2018-05-30	RID000365	30 cycles	yes	59226
Seq2SMS15	15	midgut	s	SMSSeq2amplicon16SH07	2018-05-30	RID000365	30 cycles	yes	27788
Seq2SMS16	16	midgut	s	SMSSeq2amplicon16SH08	2018-05-30	RID000382	35 cycles	yes	37531
Seq2SMS17	17	lysisbuffer	NA	SMSSeq2amplicon16SH09	2018-05-30	RID000365	30 cycles	yes	397
Seq2SMS18	18	lysisbuffer	NA	SMSSeq2amplicon16SH10	2018-05-30	RID000365	30 cycles	yes	239

### Sheet: Phyloseq Sample data txt
???samplenumber;tissue;Sample_type;n in pool;sampleID;SeqID;pair_number
1;crop;pool;8;CR1;;1
2;crop;pool;8;CR2;;2
3;crop;pool;8;CR3;;3
4;midgut;pool;8;MG1;;1
5;midgut;pool;8;MG2;;2
6;midgut;pool;8;MG3;;3
7;crop;single;1;CRS1;;4
8;crop;single;1;CRS2;;5
9;crop;single;1;CRS3;;6
10;crop;single;1;CRS4;;7
11;crop;single;1;CRS5;;8
12;midgut;single;1;MGS2;;5
13;midgut;single;1;MGS3;;6
14;midgut;single;1;MGS4;;7
15;midgut;single;1;MGS5;;8
16;lysis buffer;blank;NA;LB1_spatial;;NA
17;lysis buffer;blank;NA;LB2_spatial;;NA
